# MTFP1 preserves β-cell cristae structure and bioenergetics to ensure insulin release and glucose homeostasis

**DOI:** 10.64898/2026.01.12.697845

**Authors:** Sunehera Sarwat, Rosa Alén, Zhiyi Wu, Chuyue Zhang, Michael Paszek, MingMing Yang, Giada Ostinelli, Alina Mihalovits, Bell Baker, Timothy Wai, Guy A. Rutter, Tristan A. Rodriguez, Aida Martinez-Sanchez

## Abstract

Pancreatic β-cells are uniquely dependent on mitochondrial metabolism to couple glucose sensing to insulin secretion, a process impaired in diabetes.

Mitochondrial fission process 1 (MTFP1) is an inner mitochondrial membrane protein that plays pleiotropic, tissue-specific roles in mitochondrial function and dynamics. Our previous work has identified *Mtfp1* mRNA as a target for miR-125b, a microRNA that negatively regulates insulin secretion from β-cells. Nevertheless, the function of MTFP1 in these cells remained unexplored.

Here, we show that MTFP1 is essential for normal glucose-stimulated insulin secretion (GSIS) in mouse and human cell lines and islets, and that mice with β-cell-specific elimination of MTFP1 develop glucose intolerance. Whereas β-cell survival and mitochondrial content were unaffected, oxidative phosphorylation and ATP production were sharply lowered. These changes were accompanied by disruption of mitochondrial cristae structure and a reduced contact surface with the endoplasmic reticulum, providing a mechanistic basis for defective stimulus-secretion coupling. Conversely, MTFP1 overexpression in mouse and human islets sufficed to improve mitochondrial respiration and GSIS. Finally, MTFP1 downregulation blocked the positive effects of miR-125b elimination in GSIS and mitochondrial respiration, unveiling MTFP1 as a downstream effector of miR-125b.

Together, our findings identify MTFP1 as a critical regulator of β-cell mitochondrial architecture and function, necessary for efficient insulin secretion and glucose homeostasis, and a potential therapeutic target to enhance β-cell bioenergetic resilience in diabetes.
