## Supplemental Tables for "MTFP1 preserves β-cell cristae structure and bioenergetics to ensure insulin release and glucose homeostasis"

### Sheet: SupTable1-Dysregulated padj<0.1
Supplemental Table 1. Signiticantly dysregulated genes in mouse islets with beta-cell selective deletion of MTFP1 (padj <0.1)
Gene.stable.ID	baseMean	log2FoldChange	lfcSE	stat	pvalue	padj	Gene.name
ENSMUSG00000029661	2211.98	-3.39859	0.633375	-5.36585	8.05704616521682e-08	0.000840189	Col1a2
ENSMUSG00000031375	1326.44	-2.55355	0.552765	-4.61959	3.84492560840278e-06	0.0100237	Bgn
ENSMUSG00000036977	361.633	3.55452	0.766363	4.63817	3.51514685665022e-06	0.0100237	Anapc10
ENSMUSG00000076609	2066.72	7.82388	1.68602	4.64045	3.47648960096901e-06	0.0100237	Igkc
ENSMUSG00000020241	832.272	-2.61201	0.60646	-4.30698	1.65496006821069e-05	0.0262101	Col6a2
ENSMUSG00000020256	2169.02	-1.55525	0.36224	-4.29342	1.75940758655986e-05	0.0262101	Aldh1l2
ENSMUSG00000054106	3674.16	2.61309	0.600391	4.35231	1.34708527540936e-05	0.0262101	Try4
ENSMUSG00000001119	919.527	-2.69046	0.636934	-4.22408	2.39920445640111e-05	0.0312736	Col6a1
ENSMUSG00000004098	356.184	-3.17538	0.772809	-4.10888	3.97575126328279e-05	0.0333364	Col5a3
ENSMUSG00000031765	18282	1.56326	0.380881	4.10432	4.05509189288712e-05	0.0333364	Mt1
ENSMUSG00000064360	57390.7	1.63986	0.394354	4.15834	3.20562264448445e-05	0.0333364	mt-Nd3
ENSMUSG00000078901	581.929	2.22939	0.543933	4.09864	4.15585882708836e-05	0.0333364	Zfp1009
ENSMUSG00000114133	214.627	2.50845	0.601603	4.16961	3.0511518832266e-05	0.0333364	Btf3l4b
ENSMUSG00000031762	11829.7	1.61816	0.399944	4.04595	5.21107512099508e-05	0.0388151	Mt2
ENSMUSG00000026043	2217.48	-2.75891	0.694789	-3.97086	7.16149590071825e-05	0.0497867	Col3a1
ENSMUSG00000023031	6889.37	1.79837	0.460701	3.90356	9.47861840270679e-05	0.0617769	Cela1
ENSMUSG00000028581	816.583	-2.46965	0.640796	-3.85403	0.000116192	0.0712733	Laptm5
ENSMUSG00000051319	1593.75	1.56732	0.40859	3.83592	0.000125098	0.0724732	Mtln
ENSMUSG00000017778	8624.87	1.45561	0.382016	3.81034	0.000138775	0.0761658	Cox7c
ENSMUSG00000089768	806.516	1.93546	0.512124	3.77929	0.000157278	0.0820048	Tmsb15b1
ENSMUSG00000039016	2380.64	1.52791	0.411468	3.71331	0.000204569	0.0888852	Timm8b
ENSMUSG00000059654	891.526	2.91557	0.780608	3.73501	0.000187711	0.0888852	Reg1
ENSMUSG00000089996	7209.32	1.55911	0.419068	3.72042	0.00019889	0.0888852	Tmsb15b2
ENSMUSG00000113902	3266.1	1.51742	0.406912	3.72911	0.000192159	0.0888852	Ndufb1
ENSMUSG00000039218	5133.93	-1.75517	0.474959	-3.69542	0.000219525	0.0915684	Srrm2
ENSMUSG00000071528	11859.2	1.42993	0.392748	3.64084	0.00027175	0.108992	Atp5mk

### Sheet: SupTable2-GO FDR < 0.1
Supplemental Table 2. Gene Ontology enrichment analysis of dysregulated genes (padj < 0.1, Sup Table 1). Cytosolic compartment, molecular function and KEGGS pathways were included in the analysis with DAVID [41]
Category	Term	Genes	Count	List Total	Pop Hits	Pop Total	P-Value	Benjamini	Fold Enrichment	Bonferroni	FDR
GOTERM_CC_DIRECT	collagen trimer	0.1538	4	25	82	29722	3.93e-05	0.000663	57.99	0.00204	0.000586
KEGG_PATHWAY	Protein digestion and absorption	0.2308	6	15	108	9565	3.09e-07	1.11e-05	35.43	1.08e-05	7.41e-06
GOTERM_CC_DIRECT	collagen-containing extracellular matrix	0.3462	9	25	331	29722	1.37e-10	7.12e-09	32.33	7.12e-09	6.3e-09
GOTERM_CC_DIRECT	sarcolemma	0.1154	3	25	146	29722	0.00616	0.0401	24.43	0.275	0.0354
KEGG_PATHWAY	ECM-receptor interaction	0.1154	3	15	89	9565	0.00724	0.0652	21.49	0.225	0.0435
GOTERM_CC_DIRECT	extracellular matrix	0.1538	4	25	257	29722	0.00113	0.0084	18.5	0.0571	0.00743
KEGG_PATHWAY	Cytoskeleton in muscle cells	0.2308	6	15	232	9565	1.35e-05	0.000242	16.49	0.000471	0.000162
KEGG_PATHWAY	Diabetic cardiomyopathy	0.1923	5	15	217	9565	0.000216	0.00259	14.69	0.00752	0.00173
KEGG_PATHWAY	Oxidative phosphorylation	0.1154	3	15	141	9565	0.0175	0.126	13.57	0.461	0.0839
GOTERM_CC_DIRECT	mitochondrial inner membrane	0.2308	6	25	543	29722	6.37e-05	0.000663	13.14	0.00331	0.000586
GOTERM_CC_DIRECT	extracellular region	0.3462	9	25	1780	29722	5.04e-05	0.000663	6.01	0.00262	0.000586
GOTERM_CC_DIRECT	extracellular space	0.3462	9	25	1809	29722	5.65e-05	0.000663	5.91	0.00294	0.000586
GOTERM_CC_DIRECT	mitochondrion	0.3077	8	25	1818	29722	0.000435	0.00377	5.23	0.0224	0.00334

### Sheet: SupTable3-Human Islets
Supplemental Table 3. Donor characteristics of human islets provided by the isolation centres. The SAMNXXXXXXXX is the Research Resource Identifiers (RRID) assigned to the sample to help identify it from the database.
Islets used for GSIS Ad-MTFP1-OE experiments (Figure 4D): SAMN35848421, SAMN36823227, SAMN37159756, SAMN37638596 and SAMN38117428
Islets used for GSIS MTFP1-shRNA experiments (Figure 4D): SAMN39447621, SAMN39708909, SAMN40963318 and SAMN43777471
Islets used for MTFP1 mRNA expression in MTFP1-shRNA experiments (Figure 4A): SAMN39447621, SAMN39643547, SAMN40963318 and SAMN43777471
Islets used for Mitotracker experiments (Figure 4E-F): SAMN47290391, SAMN49091687
Islets used for the effect of glucose on MTFP1 mRNA expression (Supplemental Figure 2D): SAMN34130383, along with samples previously obtained as indicated in [24].
Patient Identifier	Age	Sex	BMI	Origin Facility
SAMN34130383	42	F	29.3	Prodo labs
SAMN35848421	22	M	32.1	Wisconsin University
SAMN36823227	41	F	38.4	Wisconsin University
SAMN37159756	34	M	33.4	SC-ICRC
SAMN37638596	34	M	27.2	Prodo labs
SAMN38117428	47	M	28.3	Prodo labs
SAMN39447621	49	M	34.4	SC-ICRC
SAMN39643547	49	F	21.2	Prodo labs
SAMN39708909	21	M	38.1	Miami
SAMN40963318	48	M	36.5	Wisconsin University
SAMN43777471	57	M	28.8	Prodo labs
SAMN47290391	54	F	30.9	Arizona
SAMN49091687	62	F	24.1	Prodo labs

### Sheet: SupTable4-qPCR Primers
Supplemental Table 4: qPCR primers used to measure mitochondrial DNA content in both human (EndoC-βH3 cells) and mouse islets and MTFP1 and RPLP0 cDNA
Gene	Forward and Reverse primers (5’-3’)
Human tRNA-Leu (UUR)	F: CACCCAAGAACAGGGTTTGT
	R: TGGCCATGGGTATGTTGTTA
Human β2-microglobulin	F: TGCTGTCTCCATGTTTGATGTATCT
	R: TCTCTGCTCCCCACCTCTAAGT
Mouse ND1	F: CTAGCAGAAACAAACCGGGC
	R: CCGGCTGCGTATTCTACGTT
Mouse HK	F: GCCAGCCTCTCCTGATTTTAGT
	R: GGGAACACAAAAGACCTCTTCTG
MTFP1	F: GTGTGTGCTGCCTCTCTCTAT
	R: GGAGGAAATCCACCGACCTGT
RPLP0	F: CTTCGCTGGCTCCCACTTT
	R: CCATTGAAATCCTGAGTGATGTG

### Sheet: SupTable5-gRNA sequences
Supplemental Table 5. Guide RNA and Sanger Sequencing primer sequences. Guide RNAs were designed targeting Exon 1 and Exon 2 of the MTFP1 gene using Benchling (https://benchling.com).
Knockout line	Guide RNA sequences (5’-3’)
MTFP1-KO1	F:GCGTCTCACACCGCGATCTCTACCGGGACACGTGTTTTAGAGCTAGAAATAGCAATCA
	R: CCGTCTCGAAACCGCCATAGCTCAGCCACACCGGGAAAGAGTGGTC
MTFP1-KO2	F:GCGTCTCACACCGAATGGCATCCGCCAGCACGTGTTTTAGAGCTAGAAATAGCAA
	R: CCGTCTCGAAACGGACACGTGGGTGCGATACCGGGAAAGAGTGGTCTCA
NTC	F: GCGTCTCACACCGGAACTCAACCAGAGGGCCAAGTTTTAGAGCTAGAAATAGCAA
	R: CCGTCTCGAAACAAAACCTAAAGCCACCTCCCGGGAAAGAGTGGTCTCA
Gene	Sequencing primers (5’-3’)
MTFP1 (exon 1)	F: GGTGCGATACCTGGGCTATG
MTFP1 (exon 2)	F: TGGCACAAGAGAGCGGAAA

### Sheet: SupTable6-AntibodiesAntibodies_x0009_
Supplemental Table 6. List of Primary antibodies used for Western Blot.
Antibody	Origin	Molecular weight	Dilution	Catalogue No
MTP18 Polyclonal antibody	Polyclonal Rabbit	18	1:500	14257-1-AP
Phospho-DRP1 (Ser616) Antibody	Polyclonal Rabbit	78-82	1:1000	3455
Phospho-DRP1 (Ser637) Antibody	Polyclonal Rabbit	78-82	1:1000	4867
DRP1 (D6C7) Rabbit mAb	Polyclonal Rabbit	78-82	1:1000	8570
OPA1 (D6U6N) Rabbit mAb	Polyclonal Rabbit	80-100	1:1000	80471
Phospho-AMPKα (Thr172) (40H9) Rabbit mAb	Polyclonal Rabbit	62	1:1000	2535
AMPKα Antibody	Polyclonal Rabbit	62	1:1000	2532
Phospho-4E-BP1 (Thr37/46) (236B4) Rabbit mAb	Polyclonal Rabbit	15 to 20	1:1000	2855
Phospho-S6 Ribosomal Protein (Ser235/236) Antibody	Polyclonal Rabbit	32	1:1000	2211
LC3A/B (D3U4C) XP® Rabbit mAb	Polyclonal Rabbit	14, 16	1:1000	12741
HA-Tag (C29F4) Rabbit mAb	Polyclonal Rabbit		1:1000	3724
SQSTM1/p62 Antibody	Polyclonal Rabbit	62	1:1000	5114
Insulin (L6B10) Mouse mAb	Monoclonal Mouse	6	1:1000	8138
Vinculin Antibody (7F9)	Monoclonal Mouse	117	1:2000	sc-73614
Monoclonal Anti-β-Tubulin antibody	Monoclonal Mouse	55	1:1000	T5293
S6 Ribosomal Protein (5G10) Rabbit mAb	Polyclonal Rabbit	32	1:1000	2217
Total OXPHOS Rodent WB Antibody Cocktail	Monoclonal Mouse		1:1000	ab110413
